# Genomes of the human filarial parasites *Mansonella perstans* and *Mansonella ozzardi*

**DOI:** 10.1101/2023.01.06.523030

**Authors:** Amit Sinha, Zhiru Li, Catherine B. Poole, Richard D. Morgan, Laurence Ettwiller, Nathália F. Lima, Marcelo U. Ferreira, Fanny F. Fombad, Samuel Wanji, Clotilde K. S. Carlow

## Abstract

The filarial parasites *Mansonella ozzardi* and *Mansonella perstans*, causative agents of mansonellosis, infect hundreds of millions of people worldwide, yet remain among the most understudied of the human filarial pathogens. *M. ozzardi* is highly prevalent in Latin American countries and Caribbean Islands, while *M. perstans* is predominantly found in sub-Saharan Africa as well as in a few areas in South America. In addition to the differences in their geographical distribution, the two parasites are transmitted by different insect vectors, as well as exhibit differences in their responses to commonly used anthelminthic drugs. The lack of genome information has hindered investigations into the biology and evolution of *Mansonella* parasites and understanding the molecular basis of the clinical differences between species. In the current study, high quality genomes of two independent clinical isolates of *M. perstans* from Cameroon and two *M. ozzardi* isolates one from Brazil and one from Venezuela are reported. The genomes are approximately 76 Mb in size, encode about 10,000 genes each, and are largely complete based on BUSCO scores of about 90%, similar to other completed filarial genomes. These sequences represent the first genomes from *Mansonella* parasites and enabled a comparative genomic analysis of the similarities and differences between *Mansonella* and other filarial parasites. Horizontal DNA transfers (HDT) from mitochondria (nuMTs) as well as transfers from genomes of endosymbiotic *Wolbachia* bacteria (nuWTs) to the host nuclear genome were identified and analyzed. Sequence comparisons and phylogenetic analysis of known targets of anti-filarial drugs diethylcarbamazine (DEC), ivermectin and mebendazole revealed that all known target genes were present in both species, except for the DEC target encoded by *gon-2* gene, which is fragmented in genome assemblies from both *M. ozzardi* isolates. These new reference genome sequences will provide a valuable resource for further studies on biology, symbiosis, evolution and drug discovery.
