## Supplementary Material Table 1 for "Genomes of the human filarial parasites *Mansonella perstans* and *Mansonella ozzardi*"

### Sheet: Supp Table 1A-Filaria
Supplementary Table 1 (A). Quality metrics of Mansonella genomes in comparison to other filarial parasites.
Number	Species	Species abbreviation	Number of scaffolds	Total Genome size	N50 size (bp)	L50 (Number of Contigs above the N50 size)	Largest contig size (bp)	Reference	Genome Source	Genome Filename	Gene Prediction Source	Numbe or genes	BUSCO score % (Complete; Fragmented; Missing)
1	Onchocerca volvulus	Ovol	708	96427137	25485961	2	28345163	Cotton et al. Nat Microbiol, 2016;2():16216	WormBase Parasite	onchocerca_volvulus.PRJEB513.WBPS17.genomic.fa.gz	WormBase Parasite	12109	97.92; 0.61; 1.47
2	Brugia malayi	Bmal	197	88235797	14214749	3	24943668	Foster et al 2007 Science	WormBase Parasite	brugia_malayi.PRJNA10729.WBPS17.genomic.fa.gz	WormBase Parasite	10878	91.66; 3.39; 4.95
3	Mansonella perstans	Mpe_Cam_1	581	76058689	285814	77	1249192	This manuscript (Sinha et al. 2023)	This manuscript (Sinha et al. 2023)	na	This manuscript (Sinha et al. 2023)	9477	93.17; 0.48; 6.35
4	Loa loa	Lloa	2228	96397799	180288	117	1570872	Tallon et al. BMC Genomics, 2014 ;15:788	WormBase Parasite	loa_loa.PRJNA246086.WBPS17.genomic.fa.gz	WormBase Parasite	12473	94.63; 1.25; 4.12
5	Dipetalonema caudaspina	Dcau	2614	81585392	173032	114	1618110	Lefoulon et al. (2020)	NCBI-Genbank	GCA_013365325.1_Dcau_362YU_v1_genomic.fna.gz	BRAKER2 - This manuscript	10110	97.22; 0.42; 2.36
6	Litomosoides brasiliensis	Lbra	1026	65202511	147890	128	1334582	Lefoulon et al. (2020)	NCBI-Genbank	GCA_013365375.1_Lbra_37PF_v1_genomic.fna.gz	BRAKER2 - This manuscript	9379	94.83; 1.12; 4.05
7	Dirofilaria immitis	Dimm	1294	83711400	126493	187	778553	Lefoulon et al. (2020)	NCBI-Genbank	GCA_013365355.1_Dimm_FR3_v1_genomic.fna.gz	BRAKER2 - This manuscript	10387	95.66; 0.61; 3.73
8	Cruorofilaria tuberocauda	Ctub	1887	75516636	105487	175	1008791	Lefoulon et al. (2020)	NCBI-Genbank	GCA_013365365.1_Ctub_55YT_v1_genomic.fna.gz	BRAKER2 - This manuscript	10588	95.53; 1.05; 3.42
9	Cercopithifilaria johnstoni	Cjohn	1924	76881471	99003	232	588166	McCann K, Grant W, Doyle SR. Wellcome Open Res, 2021;6():259	WormBase Parasite	cercopithifilaria_johnstoni.PRJEB47283.WBPS17.genomic.fa.gz	WormBase Parasite	10438	94.83; 1.31; 3.86
10	Brugia pahangi	Bpah	14029	90545113	65666	300	1059003	International Helminth Genomes Consortium. Nat Genet, 2019;51(1):163-174	WormBase Parasite	brugia_pahangi.PRJEB497.WBPS17.genomic.fa.gz	WormBase Parasite	14674	91.50; 3.50; 5.0
11	Wuchereria bancrofti	Wbanc	5105	90325107	56670	351	689533	Small et al. Mol Ecol, 2016;25(7):1465-1477	WormBase Parasite	wuchereria_bancrofti.PRJNA275548.WBPS17.genomic.fa.gz	WormBase Parasite	12821	89.4; 3.39; 7.21
12	Litomosoides sigmodontis	Lsig	2997	64757683	45893	376	402953	Laetsch et al. Bioproject:PRJEB3075	WormBase Parasite	litomosoides_sigmodontis.PRJEB3075.WBPS17.genomic.fa.gz	WormBase Parasite	10246	90.83; 3.23; 5.94
13	Mansonella ozzardi	Moz_Venz_1	4561	74855075	38906	556	258020	This manuscript (Sinha et al. 2023)	This manuscript (Sinha et al. 2023)	na	This manuscript (Sinha et al. 2023)	9860	91.22; 2.33; 6.45
14	Mansonella ozzardi	Moz_Brazil_1	4789	75787812	37748	567	317212	This manuscript (Sinha et al. 2023)	This manuscript (Sinha et al. 2023)	na	This manuscript (Sinha et al. 2023)	9834	91.22; 2.4; 6.38
15	Mansonella perstans	Mpe_Cam_2	6700	74397310	27994	798	217384	This manuscript (Sinha et al. 2023)	This manuscript (Sinha et al. 2023)	na	This manuscript (Sinha et al. 2023)	9984	90.42; 2.46; 7.12
16	Acanthocheilonema viteae	Avit	6796	77350906	25808	819	172453	Laetsch et al. Bioproject: PRJEB1697	WormBase Parasite	acanthocheilonema_viteae.PRJEB1697.WBPS17.genomic.fa	WormBase Parasite	11512	87.48; 4.06; 8.46
17	Elaephora elaphi	Eelaphi	8078	82568297	25590	874	226215	International Helminth Genomes Consortium. Nat Genet, 2019;51(1):163-174	WormBase Parasite	elaeophora_elaphi.PRJEB502.WBPS17.genomic	WormBase Parasite	10410	88.53; 3.93; 7.54
18	Madathamugadia hiepei	Mhie	13165	77701753	17407	1186	146489	Lefoulon et al. (2020)	NCBI-Genbank	GCA_013365335.1_Mhie_81YU_v1_genomic.fna.gz	BRAKER2 - This manuscript	17930	88.82; 3.93; 7.25
19	Onchocerca ochengi	Ooc	20243	91660559	16199	1317	230458	Bioproject:PRJEB1204	WormBase Parasite	onchocerca_ochengi.PRJEB1204.WBPS17.genomic.fa.gz	WormBase Parasite	13260	87.06; 5.27; 7.67

### Sheet: Supp Table 1B - Non Filaria
Supplementary Table 1 (B). Quality metrics of non-filarial genomes used for comparative analysis.
Number	Species	Species abbreviation	Number of scaffolds / chromosmes	Total Genome size	N50 size (bp)	L50 (Number of Contigs above the N50 size)	Largest contig size (bp)	Reference	Genome Source	Genome Filename	Gene Prediction Source	Numbe or genes	BUSCO score % (Complete; Fragmented; Missing)
1	Caenorhabditis elegans	Cel							WormBase		WormBase	19985	91.25; 2.46; 6.29
2	Pristionhus pacificus	Ppa							WormBase Parasite		WormBase Parasite	26342	80.07; 0.93; 19
3	Setaria digitata	Sdigi							WormBase Parasite		WormBase Parasite	10090	87.45; 2.78; 9.77
4	Thelazia callipaeda	Tcalli							WormBase Parasite		WormBase Parasite	11096	89.43; 3.35; 7.22
