## Supplementary Material Table 2 for "Genomes of the human filarial parasites *Mansonella perstans* and *Mansonella ozzardi*"

### Sheet: (A) Mpe-Cam-1
Supplementary Table 2 (A). Summary of annotated repeats in M. perstans genome from isolate Mpe-Cam-1.
RepeatMasker.out.tbl
Total scaffolds	581
Total length	76058689 bp (76058570 bp excl N/X-runs)
GC level	0.3031
Bases masked	7380225 bp ( 9.70 %)
Elements	Number of elements	Total size (bp)	Total size (% of genome)
Retroelements	3948	1265672	0.0166
DNA transposons	707	126750	0.0017
Rolling-circles	541	57624	0.0008
Unclassified	10257	3577182	0.047
Small RNA	637	170084	0.0022
Satellites	72	50545	0.0007
Simple Repeats	37220	1665480	0.0219
Low complexity	9207	466888	0.0061
parseRM.pl output summary
#TOTAL:
#nt_total_in_genome	nt_masked-minus-double	%_masked	FYI:nt_masked_double
76058689	5036310	6.62161	275277
#BY CLASS
#class	nt_masked-minus-double	%_masked	FYI:nt_masked_double
DNA	126743	0.166638	7743
LINE	213781	0.281074	10699
Unknown	3594525	4.72599	175929
LTR	1043566	1.37205	70141
RC	57695	0.0758559	820
#BY FAMILY
#family	nt_masked-minus-double	%_masked	FYI:nt_masked_double
Gypsy	56223	0.0739205	7381
Pao	708719	0.931805	19319
RTE-BovB	198004	0.260331	10590
TcMar-Mariner	57791	0.0759821	740
ERVK	64722	0.0850948	13164
Helitron	57695	0.0758559	820
IS3EU	68952	0.0906563	7003
Unknown	3808427	5.00722	206206
Penelope	15777	0.0207432	109

### Sheet: (B) Mpe-Cam-2
Supplementary Table 2 (B). Summary of annotated repeats in M. perstans genome from isolate Mpe-Cam-2.
RepeatMasker.out.tbl
Total scaffolds	6700
Total length	74397310 bp (74125310 bp excl N/X-runs)
GC level	0.3006
Bases masked	5784348 bp ( 7.77 %)
Elements	Number of elements	Total size (bp)	Total size (% of genome)
Retroelements	3242	701419	0.0094
DNA transposons	750	124485	0.0017
Rolling-circles	545	57672	0.0008
Unclassified	8300	2404832	0.0323
Small RNA	711	195847	0.0026
Satellites	35	12387	0.0002
Simple Repeats	40938	1780400	0.0239
Low complexity	9992	507306	0.0068
parseRM.pl output summary
#TOTAL:
#nt_total_in_genome	nt_masked-minus-double	%_masked	FYI:nt_masked_double
74397310	3296276	4.43064	170600
#BY CLASS
#class	nt_masked-minus-double	%_masked	FYI:nt_masked_double
DNA	125622	0.168853	8889
Unknown	2416782	3.24848	105582
LTR	488329	0.65638	35362
LINE	207530	0.278948	9963
RC	58013	0.0779773	903
#BY FAMILY
#family	nt_masked-minus-double	%_masked	FYI:nt_masked_double
Helitron	58013	0.0779773	903
IS3EU	72399	0.097314	8520
RTE-BovB	191469	0.25736	9771
ERVK	65764	0.0883957	13049
Penelope	16061	0.0215881	192
Gypsy	53863	0.0723991	7170
Unknown	2502551	3.36377	111512
TcMar-Mariner	53223	0.0715389	369
Pao	282933	0.3803	9213

### Sheet: (C) Moz-Brazil-1
Supplementary Table 2 (C). Summary of annotated repeats in M. ozzardi genome from the isolate Moz-Brazil-1
RepeatMasker.out.tbl
Total scaffolds	4789
Total length	75787812 bp (75769925 bp excl N/X-runs)
GC level	0.2965
Bases masked	6494357 bp ( 8.57 %)
Elements	Number of elements	Total size (bp)	Total size (% of genome)
Retroelements	3244	733649	0.0097
DNA transposons	762	126959 bp	0.0017
Rolling-circles	486	52957 bp	0.0007
Unclassified	9754	3071600 bp	0.0405
Small RNA	645	172196 bp	0.0023
Satellites	38	17523 bp	0.0002
Simple Repeats	39546	1797810 bp	0.0237
Low complexity	10187	521663 bp	0.0069
parseRM.pl output summary
#TOTAL:
#nt_total_in_genome	nt_masked-minus-double	%_masked	FYI:nt_masked_double
75787812	3994269	5.27033	213268
#BY CLASS
#class	nt_masked-minus-double	%_masked	FYI:nt_masked_double
Unknown	3093182	4.08137	144277
RC	52941	0.0698542	488
DNA	126396	0.166776	10084
LINE	226062	0.298283	11251
LTR	495688	0.654047	35015
#BY FAMILY
#family	nt_masked-minus-double	%_masked	FYI:nt_masked_double
Helitron	52941	0.0698542	488
Unknown	3153197	4.16056	150332
Gypsy	55740	0.0735474	6637
Penelope	16647	0.0219653	275
ERVK	73384	0.0968282	14000
Pao	306549	0.404483	8323
TcMar-Mariner	52736	0.0695837	415
IS3EU	73660	0.0971924	9669
RTE-BovB	209415	0.276318	10976

### Sheet: (D) Moz-Venz-1
Supplementary Table 2 (D). Summary of annotated repeats in M. ozzardi genome from isolate Moz-Venz-1
RepeatMasker.out.tbl
Total scaffolds	4561
Total length	74855075 bp (74841927 bp excl N/X-runs)
GC level	0.2967
Bases masked	5921516 bp ( 7.91 %)
Elements	Number of elements	Total size (bp)	Total size (% of genome)
Retroelements	3076	675557	0.009
DNA transposons	729	122336	0.0016
Rolling-circles	472	51602	0.0007
Unclassified	8865	2586574	0.0346
Small RNA	627	164734	0.0022
Satellites	33	15918	0.0002
Simple Repeats	39813	1794428	0.024
Low complexity	10064	510367	0.0068
parseRM.pl output summary
#TOTAL:
#nt_total_in_genome	nt_masked-minus-double	%_masked	FYI:nt_masked_double
74855075	3445096	4.60235	195662
#BY CLASS
#class	nt_masked-minus-double	%_masked	FYI:nt_masked_double
LTR	446645	0.59668	34702
RC	51853	0.0692712	598
Unknown	2606472	3.48202	127215
LINE	218049	0.291295	10730
DNA	122077	0.163084	9593
#BY FAMILY
#family	nt_masked-minus-double	%_masked	FYI:nt_masked_double
IS3EU	71605	0.0956582	9313
Helitron	51853	0.0692712	598
Unknown	2658333	3.55131	132812
Penelope	16778	0.022414	336
Pao	267345	0.35715	7400
Gypsy	53433	0.0713819	7382
TcMar-Mariner	50472	0.0674263	280
ERVK	74006	0.0988657	14323
RTE-BovB	201271	0.268881	10394
