## Supplementary Material Table 4 for "Genomes of the human filarial parasites *Mansonella perstans* and *Mansonella ozzardi*"

### Sheet: (A) M. ozzardi vs M. perstans
Supplementary Table 4 (A): Conserved and syntenic nuMT loci across species : M. ozzardi isolate Moz_Brazil_1 versus M. perstans isolate Mpe-Cam-1
Mpe_Cam_1_nuMT	Moz_Brazil_1_nuMT	Mpe_Cam_1_contig	Moz_Brazil_1_contig	Percentage Identity between nuMTs	Length of Mpe_Cam_1 nuMT (bp)
nuMT_mpe_Cam1_006	nuMT_moz_Brazil1_023	gMpe_Cam1.v12_scaf115_size204690	Moz_Brazil1.v5_scaf15_size156981	91.317	992
nuMT_mpe_Cam1_059	nuMT_moz_Brazil1_056	gMpe_Cam1.v12_scaf87_size260759	Moz_Brazil1.v5_scaf436_size44204	91.811	800

### Sheet: (B) M. perstans isolates
Supplementary Table 4 (B): Conserved and syntenic nuMT loci between M. perstans isolates Mpe-Cam-1 and Mpe-Cam-2
Mpe_Cam_1_nuMT	Mpe_Cam_2_nuMT	Mpe_Cam_1_contig	Mpe_Cam_2_contig	Percentage Identity between nuMTs	Length of Mpe_Cam_1_nuMT (bp)
nuMT_mpe2_001	nuMT_mpe1_025	gMpe_Cam1.v12_scaf108_size216736	gMpe_Cam2.v4_NODE_4356_len_2451_cov_282.42	100	348
nuMT_mpe2_002	nuMT_mpe1_026	gMpe_Cam1.v12_scaf108_size216736	gMpe_Cam2.v4_NODE_4356_len_2451_cov_282.42	100	34
nuMT_mpe2_003	nuMT_mpe1_022	gMpe_Cam1.v12_scaf108_size216736	gMpe_Cam2.v4_NODE_4133_len_2841_cov_240.52	96.042	379
nuMT_mpe2_007	nuMT_mpe1_003	gMpe_Cam1.v12_scaf117_size202830	gMpe_Cam2.v4_NODE_1508_len_16044_cov_328.43	97.959	627
nuMT_mpe2_010	nuMT_mpe1_012	gMpe_Cam1.v12_scaf12_size694269	gMpe_Cam2.v4_NODE_3120_len_5513_cov_262.49	95.822	358
nuMT_mpe2_017	nuMT_mpe1_004	gMpe_Cam1.v12_scaf15_size666735	gMpe_Cam2.v4_NODE_1510_len_16027_cov_251.31	96.429	420
nuMT_mpe2_018	nuMT_mpe1_039	gMpe_Cam1.v12_scaf15_size666735	gMpe_Cam2.v4_NODE_72_len_70485_cov_251.40	99.597	247
nuMT_mpe2_019	nuMT_mpe1_029	gMpe_Cam1.v12_scaf16_size609761	gMpe_Cam2.v4_NODE_512_len_36059_cov_249.81	100	215
nuMT_mpe2_024	nuMT_mpe1_019	gMpe_Cam1.v12_scaf182_size126603	gMpe_Cam2.v4_NODE_3980_len_3117_cov_238.30	100	235
nuMT_mpe2_035	nuMT_mpe1_043	gMpe_Cam1.v12_scaf38_size424058	gMpe_Cam2.v4_NODE_84_len_67977_cov_185.12	100	70
nuMT_mpe2_036	nuMT_mpe1_017	gMpe_Cam1.v12_scaf39_size422760	gMpe_Cam2.v4_NODE_3859_len_3389_cov_277.18	99.745	2592
nuMT_mpe2_041	nuMT_mpe1_024	gMpe_Cam1.v12_scaf44_size399729	gMpe_Cam2.v4_NODE_423_len_40032_cov_179.90	100	423
nuMT_mpe2_043	nuMT_mpe1_015	gMpe_Cam1.v12_scaf46_size396469	gMpe_Cam2.v4_NODE_3474_len_4461_cov_206.21	91.805	779
nuMT_mpe2_044	nuMT_mpe1_009	gMpe_Cam1.v12_scaf46_size396469	gMpe_Cam2.v4_NODE_2201_len_10198_cov_230.64	99.647	567
nuMT_mpe2_046	nuMT_mpe1_001	gMpe_Cam1.v12_scaf4_size922447	gMpe_Cam2.v4_NODE_105_len_65228_cov_237.28	99.658	292
nuMT_mpe2_053	nuMT_mpe1_034	gMpe_Cam1.v12_scaf60_size349548	gMpe_Cam2.v4_NODE_6217_len_1111_cov_208.69	99.485	194
nuMT_mpe2_055	nuMT_mpe1_032	gMpe_Cam1.v12_scaf74_size296628	gMpe_Cam2.v4_NODE_59_len_74481_cov_239.65	100	182
					7962

### Sheet: (C) M. ozzardi isolates
Supplementary Table 4 (C): Conserved and syntenic nuMT loci between M. ozzardi isolates Moz-Brazil-1 and Moz-Venz-1
Moz_Brazil_1_nuMT	Moz_Venz_1_nuMT	Moz_Brazil_1_contig	Moz_Venz_1_contig	Percentage Identity between nuMTs	Length of Moz_Brazil_1 nuMT (bp)
nuMT_moz_Brazil1_001	nuMT_moz_Venz1_058	Moz_Brazil_1.v5_scaf1001_size24886	Moz_Venz_1.v4_scaf384_size49293	97	497
nuMT_moz_Brazil1_002	nuMT_moz_Venz1_007	Moz_Brazil_1.v5_scaf1017_size24369	Moz_Venz_1.v4_scaf1213_size19913	100	1155
nuMT_moz_Brazil1_003	nuMT_moz_Venz1_001	Moz_Brazil_1.v5_scaf1072_size23222	Moz_Venz_1.v4_scaf1049_size23807	100	3170
nuMT_moz_Brazil1_004	nuMT_moz_Venz1_039	Moz_Brazil_1.v5_scaf1078_size23141	Moz_Venz_1.v4_scaf234_size60350	100	240
nuMT_moz_Brazil1_005	nuMT_moz_Venz1_034	Moz_Brazil_1.v5_scaf1142_size21714	Moz_Venz_1.v4_scaf2242_size7316	100	292
nuMT_moz_Brazil1_006	nuMT_moz_Venz1_079	Moz_Brazil_1.v5_scaf1161_size21393	Moz_Venz_1.v4_scaf654_size34544	100	55
nuMT_moz_Brazil1_009	nuMT_moz_Venz1_011	Moz_Brazil_1.v5_scaf123_size80241	Moz_Venz_1.v4_scaf124_size82887	100	96
nuMT_moz_Brazil1_010	nuMT_moz_Venz1_014	Moz_Brazil_1.v5_scaf1284_size18931	Moz_Venz_1.v4_scaf1302_size18262	100	145
nuMT_moz_Brazil1_012	nuMT_moz_Venz1_041	Moz_Brazil_1.v5_scaf1339_size17838	Moz_Venz_1.v4_scaf2533_size5398	100	282
nuMT_moz_Brazil1_014	nuMT_moz_Venz1_004	Moz_Brazil_1.v5_scaf1378_size17288	Moz_Venz_1.v4_scaf111_size88544	99.645	281
nuMT_moz_Brazil1_015	nuMT_moz_Venz1_087	Moz_Brazil_1.v5_scaf1382_size17262	Moz_Venz_1.v4_scaf810_size29800	100	143
nuMT_moz_Brazil1_017	nuMT_moz_Venz1_094	Moz_Brazil_1.v5_scaf1478_size15880	Moz_Venz_1.v4_scaf96_size91967	100	489
nuMT_moz_Brazil1_018	nuMT_moz_Venz1_013	Moz_Brazil_1.v5_scaf153_size72116	Moz_Venz_1.v4_scaf12_size147219	100	183
nuMT_moz_Brazil1_019	nuMT_moz_Venz1_012	Moz_Brazil_1.v5_scaf153_size72116	Moz_Venz_1.v4_scaf12_size147219	100	153
nuMT_moz_Brazil1_020	nuMT_moz_Venz1_023	Moz_Brazil_1.v5_scaf155_size71681	Moz_Venz_1.v4_scaf164_size72440	100	287
nuMT_moz_Brazil1_023	nuMT_moz_Venz1_009	Moz_Brazil_1.v5_scaf15_size156981	Moz_Venz_1.v4_scaf1238_size19403	99.752	1209
nuMT_moz_Brazil1_024	nuMT_moz_Venz1_051	Moz_Brazil_1.v5_scaf164_size70823	Moz_Venz_1.v4_scaf295_size54816	100	141
nuMT_moz_Brazil1_026	nuMT_moz_Venz1_037	Moz_Brazil_1.v5_scaf1732_size12240	Moz_Venz_1.v4_scaf2330_size6646	100	184
nuMT_moz_Brazil1_027	nuMT_moz_Venz1_006	Moz_Brazil_1.v5_scaf178_size68471	Moz_Venz_1.v4_scaf117_size86122	100	240
nuMT_moz_Brazil1_028	nuMT_moz_Venz1_027	Moz_Brazil_1.v5_scaf1848_size11027	Moz_Venz_1.v4_scaf1810_size11015	99.533	214
nuMT_moz_Brazil1_029	nuMT_moz_Venz1_056	Moz_Brazil_1.v5_scaf1918_size10207	Moz_Venz_1.v4_scaf377_size49406	99.875	801
nuMT_moz_Brazil1_030	nuMT_moz_Venz1_085	Moz_Brazil_1.v5_scaf227_size62009	Moz_Venz_1.v4_scaf76_size98362	99.383	162
nuMT_moz_Brazil1_034	nuMT_moz_Venz1_062	Moz_Brazil_1.v5_scaf27_size142608	Moz_Venz_1.v4_scaf3_size240847	100	129
nuMT_moz_Brazil1_035	nuMT_moz_Venz1_038	Moz_Brazil_1.v5_scaf2803_size4131	Moz_Venz_1.v4_scaf2345_size6566	100	158
nuMT_moz_Brazil1_044	nuMT_moz_Venz1_025	Moz_Brazil_1.v5_scaf387_size47506	Moz_Venz_1.v4_scaf176_size70732	99.104	554
nuMT_moz_Brazil1_045	nuMT_moz_Venz1_060	Moz_Brazil_1.v5_scaf3914_size1217	Moz_Venz_1.v4_scaf3939_size1032	99.584	722
nuMT_moz_Brazil1_048	nuMT_moz_Venz1_090	Moz_Brazil_1.v5_scaf3_size203057	Moz_Venz_1.v4_scaf865_size28424	100	364
nuMT_moz_Brazil1_052	nuMT_moz_Venz1_063	Moz_Brazil_1.v5_scaf4239_size922	Moz_Venz_1.v4_scaf4009_size960	100	136
nuMT_moz_Brazil1_054	nuMT_moz_Venz1_092	Moz_Brazil_1.v5_scaf425_size44778	Moz_Venz_1.v4_scaf91_size93097	100	86
nuMT_moz_Brazil1_056	nuMT_moz_Venz1_033	Moz_Brazil_1.v5_scaf436_size44204	Moz_Venz_1.v4_scaf214_size62935	100	802
nuMT_moz_Brazil1_060	nuMT_moz_Venz1_071	Moz_Brazil_1.v5_scaf454_size43467	Moz_Venz_1.v4_scaf498_size41924	100	82
nuMT_moz_Brazil1_061	nuMT_moz_Venz1_067	Moz_Brazil_1.v5_scaf4616_size635	Moz_Venz_1.v4_scaf430_size45968	100	55
nuMT_moz_Brazil1_063	nuMT_moz_Venz1_070	Moz_Brazil_1.v5_scaf475_size42489	Moz_Venz_1.v4_scaf440_size45513	100	189
nuMT_moz_Brazil1_064	nuMT_moz_Venz1_069	Moz_Brazil_1.v5_scaf475_size42489	Moz_Venz_1.v4_scaf440_size45513	100	901
nuMT_moz_Brazil1_068	nuMT_moz_Venz1_002	Moz_Brazil_1.v5_scaf499_size41239	Moz_Venz_1.v4_scaf1064_size23321	100	274
nuMT_moz_Brazil1_069	nuMT_moz_Venz1_078	Moz_Brazil_1.v5_scaf501_size41133	Moz_Venz_1.v4_scaf62_size102680	100	189
nuMT_moz_Brazil1_070	nuMT_moz_Venz1_017	Moz_Brazil_1.v5_scaf531_size39408	Moz_Venz_1.v4_scaf1407_size16449	100	250
nuMT_moz_Brazil1_072	nuMT_moz_Venz1_081	Moz_Brazil_1.v5_scaf559_size38209	Moz_Venz_1.v4_scaf696_size33245	100	269
nuMT_moz_Brazil1_073	nuMT_moz_Venz1_076	Moz_Brazil_1.v5_scaf560_size38121	Moz_Venz_1.v4_scaf565_size38251	99.883	857
nuMT_moz_Brazil1_074	nuMT_moz_Venz1_077	Moz_Brazil_1.v5_scaf563_size37884	Moz_Venz_1.v4_scaf571_size37873	98.734	158
nuMT_moz_Brazil1_075	nuMT_moz_Venz1_075	Moz_Brazil_1.v5_scaf589_size36871	Moz_Venz_1.v4_scaf545_size39245	100	154
nuMT_moz_Brazil1_076	nuMT_moz_Venz1_096	Moz_Brazil_1.v5_scaf607_size36044	Moz_Venz_1.v4_scaf984_size25240	100	167
nuMT_moz_Brazil1_077	nuMT_moz_Venz1_080	Moz_Brazil_1.v5_scaf636_size35197	Moz_Venz_1.v4_scaf686_size33559	100	35
nuMT_moz_Brazil1_078	nuMT_moz_Venz1_082	Moz_Brazil_1.v5_scaf698_size33188	Moz_Venz_1.v4_scaf707_size32967	98.754	1280
nuMT_moz_Brazil1_079	nuMT_moz_Venz1_083	Moz_Brazil_1.v5_scaf698_size33188	Moz_Venz_1.v4_scaf707_size32967	99.444	1258
nuMT_moz_Brazil1_080	nuMT_moz_Venz1_035	Moz_Brazil_1.v5_scaf6_size191273	Moz_Venz_1.v4_scaf2278_size7086	100	420
nuMT_moz_Brazil1_082	nuMT_moz_Venz1_031	Moz_Brazil_1.v5_scaf765_size31404	Moz_Venz_1.v4_scaf204_size65014	100	355
nuMT_moz_Brazil1_084	nuMT_moz_Venz1_086	Moz_Brazil_1.v5_scaf8_size182583	Moz_Venz_1.v4_scaf79_size95785	100	594
nuMT_moz_Brazil1_085	nuMT_moz_Venz1_064	Moz_Brazil_1.v5_scaf91_size92362	Moz_Venz_1.v4_scaf405_size48058	100	300
nuMT_moz_Brazil1_086	nuMT_moz_Venz1_015	Moz_Brazil_1.v5_scaf93_size92009	Moz_Venz_1.v4_scaf1375_size17032	100	247

### Sheet: (D) Summary of conserved nuMTs
Supplementary Table 4 (D): Summary of conserved nuMTs within and across species
Reference isolate (Number and size of nuMTs)	Query isolate (Number and size of nuMTs)	Number of conserved nuMTs	Percent of conserved nuMTs relative to the reference	Total size of conserved nuMTs	% size of conserved nuMTS relative to the reference	Median size of conserved nuMTs
Mpe-Cam-1 (n = 48, 19.240 kb)	Moz-Brazil-1 (n = 82, 35.070 kb)	2	0.0417	1,792 bp	0.0929	800 bp
Mpe-Cam-1 (n = 48, 19.240 kb)	Mpe-Cam-2 (n = 39, 14.330 kb)	17	0.3541	7,962 bp	0.4138	348 bp
Moz-Brazil-1 (n = 82, 35.070 kb)	Moz-Venz-1 (n = 94, 35.851 kb)	50	0.6097	21,404 bp	0.6103	249 bp
